# TEgenomeSimulator: A Flexible Framework for Simulating Genomes with Configurable Transposable Element Landscapes

**DOI:** 10.64898/2026.03.09.710711

**Authors:** Ting-Hsuan Chen, Olivia Angelin-Bonnet, James Bristow, Christopher Benson, Shujun Ou, Cecilia Deng, Susan Thomson

## Abstract

Transposable elements (TEs) are major contributors to genome structure and evolution. However, our ability to study them is limited by the difficulty of annotating and curating them, especially in non-model organisms. This challenge is compounded by a lack of ground-truth datasets for benchmarking, which are nearly impossible to generate through manual curation alone. To overcome this critical limitation, we developed TEgenomeSimulator, a flexible framework for generating synthetic genomes with configurable TE landscapes. TEgenomeSimulator supports both randomly generated and biologically derived backbone sequences, enabling the modeling of TE insertions under diverse structural and evolutionary contexts. Benchmarking against existing simulators demonstrated that TEgenomeSimulator reproduces realistic TE composition, sequence divergence, and integrity distributions while offering greater flexibility in modeling chromosome-level structure. Its modular design offers a tuneable continuum between biological fidelity and experimental control, facilitating systematic benchmarking, algorithm development, and evolutionary modeling of TE dynamics *in silico*, filling a major gap in the field. The source code of TEgenomeSimulator and the scripts for this paper are available at https://github.com/Plant-Food-Research-Open/TEgenomeSimulator.
