## Supplementary Table S1 for "TEgenomeSimulator: A Flexible Framework for Simulating Genomes with Configurable Transposable Element Landscapes"

### Sheet: Table S2
Table S1. Feature comparisons between TEGenomeSimulator and other simulation tools.
Features	denovoTE-eval	Garlic	SimulaTE	SLiM3	TEgenomeSimulator
Random synthesized genome	O	X	X	O	O
Custom genome	X	O	O	X	O
Synthesise multiple chromosomes in one simulation	X	X	X	X	O
Simulate mutations on TE sequences (note a)	O	O	O	X	O
Require TE library file (note b)	O	O	O	X	O
Automatic generation of TE mutation parameter table (note c)	X	NA	NA	NA	O
Automatic generation of configuration yml file (note c)	X	NA	NA	NA	O
Retain gene modules (node d)	X	X	X	X	O
TE mutation: copy number (note e)	O	pre-defined	O	O	O
TE mutation: substitution rate (note f)	O	pre-defined	O	O	O
TE mutation: 1bp-INDEL rate	O	pre-defined	O	X	O
TE mutation: standard deviation of sequence identity (note g)	O	NA	NA	NA	O
TE mutation: 5' fragmentation/truncation (note h)	O	X	O	X	O
TE mutation: target site duplication (TSD) (note i)	O	X	O	X	O
TE mutation: strandedness	O	O	O	X	O
TE mutation: nested insertions	O	O	O	X	O
TE composition approximation to real genome	X	O	X	X	O
Simulation of many haplotypes	X	X	O	O	X
Simulation of sequencing reads	X	X	O	X	X
Simulate individual genome per simulation cycle	O	O	O	O	O
Simulate population genome per simulation cycle	X	X	O	O	X
Output GFF file
TE gff file: TE coordinates (note j)	O	X	X	O	O
TE gff file: TE family	O	X	X	X	O
TE gff file: TE superfamily	X	X	X	X	O
TE gff file: TE subclass	X	X	X	X	O
TE gff file: nucleotide identity info	O	X	X	O	O
TE gff file: fragmentation info	O	X	X	X	O
TE gff file: coordinates of disruption if TE cut by nested TE	O	X	X	X	O
TE gff file: nesting status	O	X	X	X	O
TE gff file: ID of associated nested/disrupted TEs	X	X	X	X	O
a. SLiM conceptuallise TE insertions as single nucleotide variants instead of sequences.
b. To allow TEgenomeSimulator to include TE superfamily and class/subclass information in the final TE gff file, please follow the header format >{TE_family}#{TE_subclass}/{TE_superfamily}, such as >ATCOPIA10#LTR/Copia.
c. denovoTE-eval requires users to provide a configuration file and a TE mutation parameter table with information such as copy number, nucleotide identity, fragmentation, TSD etc., whereas TE genomeSimulator automatically helps user to create these files. SimulaTE and SLiM use files in distinct format to store TE landscape or mutation settings.
d. TEgenomeSimulator's mode 2 retains gene sequences not overlaps with TEs.
e. denovoTE-eval requires users to specify the copy number of each TE family in the TE mutation parameter table, whereas TEgenomeSimulator only requires user to specify a range of integer value where the copy number of each TE family would be randomly sampled. SimulaTE and SLiM use files in distinct format to store genome settings.
f. denovalTE-eval requiers users to specity the mean sequence identity of each TE family in the TE mutation parameter table. It reflects the mean divergence percentage (100-identity), or SNV percentage, which is comprised by nucleotide substitution and INDEL. In TEgenomeSimulator, the ranges of mean sequence identity can be customised using the arguments '--maxidn' and '--minidn'.
g. denovalTE-eval requires users to specity SD of sequence identity for each TE family, whereas TEgenomeSimulator allows users to specify the ranges of SD with the arguments '--maxsd' and '--minsd'.
h. denovalTE-eval applies even distribution for modeling the length ratio of each TE insertion relative to the consensus sequence. TEgenomeSimulator applies beta-distribution and allow users to specify the alpha and beta value via the arguments '--alpha' and '--beta' respectively.
i. denovoTE-eval allows user to specify whether to simulate TSD using y|n with the length of TSD randomly picked between the range of 5 and 20, whereas TEgenomeSimulator tries to recognise the TE family information from the sequence headers in TE library fasta file and then decides on the TSD length based on literature. For example, TEgenomeSimulator would set "5" as the TSD length of a Copia LTR…
j. Garlic and SimulaTE do not directly generate GFF file, but TE insertion information can be extracted from their output files and reformated to GFF.
INDEL: small insertion and deletion
NA: not applicable.
