## Supplementary Table S2 for "TEgenomeSimulator: A Flexible Framework for Simulating Genomes with Configurable Transposable Element Landscapes"

### Sheet: TEgenomeSimulator_resource_stat
Table S2 TEgenomeSimulator_resource_stats
Task	Run mode	To mask genome	Multi-threading feasable	Cores	Job wall-clock time (d-h:m:s)	CPU Utilized	Core-walltime (d-h:m:s)	CPU Efficiency	Memory utilised	Simulated genome size (bases)
Random sequence 10k	0	No	No	1	00:00:31	NA	NA	NA	163.78 MB	10214700
Random sequence 100k	0	No	No	1	00:00:31	NA	NA	NA	162.15 MB	10180136
Random sequence 1000k	0	No	No	1	00:00:31	NA	NA	NA	168.02 MB	11044658
Random sequence 10000k	0	No	No	1	00:00:34	NA	NA	NA	195.22 MB	20297708
Random sequence 100000k	0	No	No	1	00:01:14	NA	NA	NA	3.83 GB	110218062
Random sequence 100000k*10	0	No	No	1	00:04:36	NA	NA	NA	12.62 GB	1010185462
TAIR10 TE copy number range 1-10	1	No	No	1	00:00:30	NA	NA	NA	218.34 MB	108517326
TAIR10 TE copy number range 5-100	1	No	No	1	00:02:15	NA	NA	NA	709.72 MB	154599005
TAIR10 TE copy number range 5-500	1	No	No	1	00:30:14	NA	NA	NA	1.53 GB	368403938
TAIR10 TE copy number range 5-1000	1	No	No	1	02:08:59	NA	NA	NA	2.60 GB	605797624
TAIR10 TE copy number range 5-2000	1	No	No	1	09:52:29	NA	NA	NA	6.04 GB	1142857032
TAIR10 TE identity range 90-100	1	No	No	1	00:02:29	NA	NA	NA	526.64 MB	154618448
TAIR10 TE identity range 80-90	1	No	No	1	00:02:13	NA	NA	NA	755.21 MB	154648012
TAIR10 TE identity range 70-80	1	No	No	1	00:02:57	NA	NA	NA	773.84 MB	154462713
TAIR10 TE identity range 70-85	1	No	No	1	00:02:26	NA	NA	NA	602.37 MB	154644690
TAIR10 TE identity range 70-90	1	No	No	1	00:01:54	NA	NA	NA	728.86 MB	154557942
TAIR10 TE identity range 70-95	1	No	No	1	00:01:43	NA	NA	NA	702.69 MB	154699072
TAIR10 TE identity range 70-100	1	No	No	1	00:01:59	NA	NA	NA	694.86 MB	154875982
TAIR10 TE integrity alpha 0.5 beta 0.5	1	No	No	1	00:02:42	NA	NA	NA	568.04 MB	146347278
TAIR10 TE integrity alpha 0.5 beta 0.75	1	No	No	1	00:02:29	NA	NA	NA	498.22 MB	138187675
TAIR10 TE integrity alpha 0.5 beta 1	1	No	No	1	00:02:23	NA	NA	NA	514.92 MB	132894559
TAIR10 TE integrity alpha 0.75 beta 0.5	1	No	No	1	00:03:00	NA	NA	NA	551.24 MB	154124225
TAIR10 TE integrity alpha 1 beta 0.5	1	No	No	1	00:03:14	NA	NA	NA	649.02 MB	159791762
TAIR10 TE composition approximation	2	Yes	Yes (RepeatMasker)	20	00:08:51	20	02:57:00	0.1085	932.64 MB	118879241
O_sativa TE composition approximation	2	Yes	Yes (RepeatMasker)	20	00:43:27	20	14:29:00	0.247	5.43 GB	385776948
Z_mays TE composition approximation	2	Yes	Yes (RepeatMasker)	20	13:07:50	20	10-22:36:40	0.1366	32.30 GB	2187533318
dm6 TE composition approximation	2	Yes	Yes (RepeatMasker)	20	00:04:41	20	01:33:40	0.1605	1.56 GB	137439625
D_rario TE composition approximation	2	Yes	Yes (RepeatMasker)	20	12:18:37	20	10-06:12:20	0.1851	32.86 G	1506099105
